# Discovery of synthetic lethal interactions from large-scale pan-cancer perturbation screens

**DOI:** 10.1101/810374

**Authors:** Sumana Srivatsa, Hesam Montazeri, Gaia Bianco, Mairene Coto-Llerena, Charlotte KY Ng, Salvatore Piscuoglio, Niko Beerenwinkel

**Affiliations:** Department of Biosystems Science and Engineering, ETH Zurich, 4058 Basel, Switzerland; SIB Swiss Institute of Bioinformatics, 4058 Basel, Switzerland; Department of Bioinformatics, Institute of Biochemistry and Biophysics, University of Tehran, Tehran, Iran; Institute of Pathology, University Hospital Basel, 4031 Basel, Switzerland; Department for BioMedical Research, University of Bern, 3008 Bern, Switzerland; Visceral Surgery Research Laboratory, Clarunis, Department of Biomedicine, University of Basel, Basel, Switzerland; Clarunis Universitäres Bauchzentrum Basel, Basel, Switzerland

**Keywords:** SLIdR, Synthetic lethality (SL), perturbation screen, driver genes, SL partner, causal inference, *AXIN1-URI1*

## Abstract

Despite the progress in precision oncology, development of cancer therapies is limited by the dearth of suitable drug targets^1^. Novel candidate drug targets can be identified based on the concept of synthetic lethality (SL), which refers to pairs of genes for which an aberration in either gene alone is non-lethal, but co-occurrence of the aberrations is lethal to the cell. We developed SLIdR (<u>S</u>ynthetic <u>L</u>ethal <u>Id</u>entification in <u>R</u>), a statistical framework for identifying SL pairs from large-scale perturbation screens. SLIdR successfully predicts SL pairs even with small sample sizes while minimizing the number of false positive targets. We applied SLIdR to Project DRIVE data^2^ and found both established and novel pan-cancer and cancer type-specific SL pairs. We identified and experimentally validated a novel SL interaction between *AXIN1* and *URI1* in hepatocellular carcinoma, thus corroborating the potential of SLIdR to identify new SL-based drug targets.
