## Supplementary Table S2 for "Discovery of synthetic lethal interactions from large-scale pan-cancer perturbation screens"

### Sheet: Pan-cancer
Literature evidence for established and potential SL pairs predicted by SLIdR in pan-cancer analyses
Driver Gene	SL Partner gene	References	DOI / PMCID	Discussion
MTAP	PRMT5	Marjon, K. et al. (2016) McDonald, E. R., III et al. (2017)	10.1016/j.celrep.2016.03.043 10.1016/j.cell.2017.07.005	Reported by Project DRIVE.
RPL22	RPL22L1	McDonald, E. R., III et al. (2017)	10.1016/j.cell.2017.07.005	Reported by Project DRIVE.
TP53	TP53BP1	Ward, I. M. et al. (2003)	10.1128/mcb.23.7.2556-2563.2003	TP53BP1 is a well known interactor of TP53 and is required for DNA damage responses and tumor suppression in mice.
BRAF	PAK1	Babagana, M. et al. (2017)	10.1002/mc.22611	Ranked fourth in our predictions and is supported by a previous study where activated PAK1 was shown to confer resistance to BRAF inhibitor, and hence is a good target to augment the efficacy of BRAF inhibitor.
TP53	BCAM	Akiyama, H. et al. (2013)	10.1371/journal.pone.0078716	Could be mutually exclusive
TP53	USP28	Zhang, D. et al. (2006) Wang, X. et al. (2018) Harrigan, J. A. et al. (2017)	10.1016/j.cell.2006.06.039 10.1038/s41419-017-0208-z 10.1038/nrd.2017.152	USP28, a de-ubiquitination enzyme (DUB) is a promising candidate as it has been shown to be involved in the Chk2-p53-PUMA pathway and to operate as a tumor promoter in several cancers and further can be targeted with available DUB inhibitors.
TP53	DDX3Y	Sun, M. et al. (2013)	10.1016/j.bbamcr.2013.02.026	DDX3 impedes apoptosis in cells with non-functional TP53 and is required for its stabilisation.
MTAP	RIOK1	Marjon, K. et al. (2016) McDonald, E. R., III et al. (2017)	10.1016/j.celrep.2016.03.043 10.1016/j.cell.2017.07.005	Reported by Project DRIVE.
MTAP	MAT2A	Marjon, K. et al. (2016) McDonald, E. R., III et al. (2017)	10.1016/j.celrep.2016.03.043 10.1016/j.cell.2017.07.005	Reported by Project DRIVE.
APC	CTNNB1	McDonald, E. R., III et al. (2017)	10.1016/j.cell.2017.07.005	Reported by Project DRIVE. However, majority of the signal is from colorectal samples.
RB1	SKP2	McDonald, E. R., III et al. (2017)	10.1016/j.cell.2017.07.005	Reported by Project DRIVE.
TP53	PNPLA6	Pfefferle, A. D. et al. (2016)	10.1242/dmm.025239	PNPLA6, together with four other genes, were previously identified and validated as essential genes in Trp53-null mammary tumor model.
RB1	E2F3	McDonald, E. R., III et al. (2017)	10.1016/j.cell.2017.07.005	Reported by Project DRIVE.
RPL22	WRN	Ferreira, A. M. et al. (2014) Chan, E. M. et al. (2019)	10.1002/humu.22686 10.1038/s41586-019-1102-x	WRN is a SL target in MSI cancers and several studies have reported high frequencies of mutated RPL22 in microsatellite-instable (MSI) colorectal and endometrial tumors.
ACVR2A	WRN	Mouradov, D. et al. (2014) de Miranda, N. F. C. C. et al. (2015) Chan, E. M. et al. (2019)	10.1158/0008-5472.CAN-14-0013 10.1053/j.gastro.2015.02.052 10.1038/s41586-019-1102-x	WRN is a SL target in MSI cancers and several studies have reported high frequencies of mutated ACVR2A in microsatellite-instable (MSI) colorectal and endometrial tumors.
PIK3CA	BIRC5	Tanizaki, J. et al. (2011) Zhao, P. et al. (2010)	10.1038/onc.2011.111 10.1016/j.bbrc.2010.03.165	PI3K regulates BIRC5 expression, and it has been shown that depletion of BIRC5 has a pro-apoptotic effect in breast cancer cells with PIK3CA mutations.
KRAS	TRPM7	Rybarczyk, P. et al. (2017) Meng, X. et al. (2013)	10.1016/j.neo.2017.01.004 10.1016/j.canlet.2013.01.031	TRPM7 has been shown to be involved in cell invasion in pancreatic ductal adenocarcinoma (PDAC) and breast cancer. While no study has been performed focussing on the relation between KRAS and TRPM7, most PDACs have KRAS mutations. In addition, Meng et al. demonstrated that TRPM7 regulates migration and invasion of cancer cells through MAPK pathway which is often activated by KRAS, suggesting an i…
BRAF	CYP2B6	Keating, G. M (2016)	10.1007/s40265-016-0562-7	Vemurafenib is used to treat patients with BRAF V600E mutations and inhibits CYP2B6.
KEAP1	NFE2L2	Goldstein, L. D. et al. (2016) Leiserson, M. D. M. et al. (2014)	10.1016/j.celrep.2016.08.010 10.1038/ng.3168	Mutually exclusive pair and are both important in cancers through the activation of the Nrf2 pathway.

### Sheet: Cancer type-specific
Literature evidence for established and potential SL pairs predicted by SLIdR in cancer type-specific analyses
Driver Gene	SL Partner gene	Primary site (DRIVE dataset)	References	DOI / PMCID	Discussion
TP53	PPP1R16A	Pancreas	Colas, E. et al. (2011)	10.1002/ijc.25901	PPP1R16A is overexpressed and is an established biomarker in endometrial cancer (ECs). ECs are characterised by TP53 mutations, suggesting an interaction between these two genes. Thus, the pair could be relevant for different tumors.
TP53	BMPER	Pancreas	Hingorani, S. R. (2017)	US patent ID: US9845471B2	In pancreatic cancer, mutations in TP53 are extremely common (>75%) and BMPER is significantly upregulated. It has been recommended that expression or activity inhibitors of BMPER are exemplary adjunctive or neoadjunctive therapies for use with a RUNX3 inhibitor in pancreatic cancer treatment.
EIF3C	MTOR	Pancreas	Doldan, A. et al. (2008) Marchione, R. et al. (2013)	10.1002/mc.20379 10.1007/s00018-013-1263-y	Instability of EIF3 complex has been linked to deregulation of MTOR, leading to increased translation of oncogenic proteins and malignant transformation in pancreatic cancer.
TP53	PWP2	Pancreas	van Erk, M. J. et al. (2004)	10.1007/s00394-004-0503-1	PWP2H has a role in the early G1 phase of cell cycle and differentiation, and has been shown to be downregulated in quercetin exposed TP53 mutated colon cancer cells (Caco-2 cells).
TP53	GNL3L	Pancreas	Meng, L. et al. (2010)	10.1038/onc.2010.550	GNL3L is a nucleolar protein that stabilizes MDM2 and suppresses p53 activities, and may act as a tumor-promoting gene. Thus, GNL3L depletion destabilizes MDM2 and induces p53-dependent G2/M arrest.
TP53	TRPC4	Pancreas	Gautier, M. et al. (2014)	10.1111/bph.12561	In cancer cells, the role of TRPC channels has been linked to cell proliferation, survival and tumour growth. Blockade of TRPC channels inhibited cell proliferation, while overexpression of TRPCs increased the proliferation in lung cancer cells.
TEP1	RRM2	Pancreas	Duxbury, M. S. et al. (2003)	10.1038/sj.onc.1207272	RRM2 silencing has been shown to attenuate pancreatic adenocarcinoma cellular invasiveness and gemcitabine chemoresistance.
TP53	NFE2L2	Lung	Xiong, D. et al. (2017)	10.18632/oncotarget.23716	NFE2L2 is a transcription regulator. The pair could be mutually exclusive as it has been shown that the clonal mutation patterns involving these genes are different among tumors when initiated from clones carrying different mutant genes.
TP53	AHCTF1	Lung	Xiong, D. et al. (2017)	10.18632/oncotarget.23716	AHCTF1 is a transcription regulator. The pair could be mutually exclusive as it has been shown that the clonal mutation patterns involving these genes are different among tumors when initiated from clones carrying different mutant genes.
TP53	RAC1	Breast	Ma, J. et al. (2013)	10.1371/journal.pone.0066275	RAC1/CDC42 expression is associated with TNM staging, high proliferation index, estrogen receptor status, and positive invasive features in breast cancer tissues. Further, it has been indicated that activated RAC1/CDC42 is a regulator of tumor angiogenesis and may destabilize p53 to promote VEGF expression by enhancing p53 protein ubiquitination.
GATA3	ESR1	Breast	Theodorou, V. et al. (2012)	10.1101/gr.139469.112	A relevant pair in breast cancer. GATA3, an ESR1-cooperating transcription factor, is mutated in >10% of breast cancers and directly impacts ESR1 enhancer accessibility, thereby altering binding potential and transcriptional targets in tumor cells
FGFR2	GLI3	Endometrium	Katoh, M. & Nakagama, H. (2013) Wen, S.-Y. et al. (2014)	10.1002/med.21288 10.1038/onc.2014.9	FGFR2, a common mutated gene in endometrial cancers (10%) and GLI3 are both modulators of the Hedgehog pathway, suggestive of the importance of this SL pair in the context of cell proliferation in endometrial cancers.
TP53	CCNE1	Endometrium	Kuhn, E. et al. (2013)	10.1038/modpathol.2013.209	Uterine serous carcinoma and ovarian high-grade serous carcinoma are characterized by frequent CCNE1 amplification and TP53 mutations suggesting that these aberrations may be the defining features of tumors arising from gynaecological organs, and therefore CCNE1 maybe an important therapeutic target.
CDH1	CTNNB1	Stomach	Yoda, Y. et al. (2014)	10.1007/s10120-014-0348-0	Could be mutually exclusive.
CDH1	TTK	Stomach	Wang, K. et al. (2011)	10.1038/ng.982	Could be mutually exclusive.
IRS1	BIRC5	Stomach	Singh, S. S. (2015)	10.3748/wjg.v21.i43.12261	Dysregulation of the PI3K/Akt/mTOR pathway caused by genetic alterations plays a crucial role in gastric oncogenesis. IRS1, upstream of mTORC1 is required for PI3K activation, which in-turn regulates anti-apoptotic survivin (BIRC5) expression.
TP53	HMGA1	Bone	Xu, G. et al. (2014) Liu, J. et al. (2018)	10.1159/000358700 10.3892/ol.2018.8359	Knockdown of HMGA1 significantly suppresses the proliferation, migration, and invasion of osteosarcoma cell lines. Furthermore, depletion of HMGA1 results in increased p53-mediated G1 arrest and apoptosis in response to DNA damage in thyroid cancer.
RB1	MCL1	Bone	Pignochino, Y. et al. (2009) Alinari, L. et al. (2012)	10.1186/1476-4598-8-118 10.1158/1078-0432.CCR-12-0839	Loss-of-function RB1 mutations occur in a large number of osteosarcoma cases and inhibition of MCL1 has been shown to block tumor growth in osteosarcoma. Further, dual targeting of Rb/E2F and of the mitochondrial pathways, has been proven to be synergistic in other cancers.
TP53	HOXA5	CNS	Cimino, P. J. et al. (2018)	10.1101/gad.312157.118	HOXA5 expression is enriched in recurrent glioblastomas. The authors observed that HOXA5 promotes cellular proliferation and inhibits TP53 expression in glioblastomas.
VHL	CSNK2A1,CSNK2A1P	Kidney	Rabjerg, M. et al. (2016)	10.18632/oncotarget.13693	CK2α has been shown to promote migration and invasion of clear cell renal cell carcinoma and could therefore serve as a therapeutic target in this type of cancer. Further, it has been proposed that CK2 may contribute to angiogenesis through regulation of HIF-1α which is highly active in VHL mutated renal cell carcinomas.
VHL	CDC20B	Kidney	Mitsui, Y. et al. (2015)	10.1186/s12885-015-1951-0	VHL mutations are common in renal cell carcinoma (RCC) and CDC20 has been shown to be significantly up-regulated in RCC tumors. In their work, Mitsui et al. proposed that CDC20 is closely associated with RCC tumorigenesis and is potentially regulated by CYP1B1.
TP53	RAB14	Kidney	Kim, E.-A. et al. (2017) Lian, Q. et al. (2017)	10.3892/ijo.2017.3851 PMCID: PMC5622262	Silencing RAB14 has been implicated in increasing cisplatin sensitivity in renal and oral cancer cells.
RUNX1	FLT3	Blood	Dicker, F. et al. (2007)	10.1182/blood-2007-02-072595	In the absence of FLT3 mutations, FLT3 overexpression is the suggested mechanism for its activation. Activated FLT3 cooperates with RUNX1 mutations in leukemogenesis. Therefore, downregulation of FLT3 is beneficial for RUNX1 mutated cancers, and can be targeted with available FLT3 inhibitors.
TP53	LMO2	Blood	Haneklaus, M. et al. (2013) Masciarelli, S. et al. (2013) Felli, N. et al. (2009)	10.1111/joim.12099 10.1038/onc.2013.106 10.3324/haematol.2008.002345	LMO2 is a leukaemia oncogene and is typically overexpressed in leukaemia. Functional studies have shown that increased expression of miR-223 reduces the mRNA and protein levels of LMO2. Further, mutant p53 proteins have been implicated in downregulation of miR-223 expression, suggesting the cooperative interaction between these two genes.
TP53	HMGB2	Blood	Sánchez-Tilló, E. et al. (2013)	10.1038/cdd.2013.123	HMGB2 is a proliferation-associated gene and is activated in mantle cell lymphomas and TP53 is inhibited in such cancers. Thus, HMGB2 is a potential target.
TP53	SRPX2	Blood	Tanaka, K. et al. (2009) He, Y. et al. (2018) He, F. et al. (2019)	10.1002/ijc.24065 10.7150/jca.21044 10.1016/j.biopha.2018.10.042	SRPX2 is overexpressed in gastric cancer and functions as a critical regulator in several types of malignancy. He, F et al. showed that knockdown of SRPX2 inhibited metastasis and promoted chemosensitivity in esophageal squamous cell carcinoma. Since TP53 is often subdued in these cancers, the pair could be relevant in cancer therapy and needs to examined in greater detail.
TP53	DYRK1A	Blood	Malinge, S. et al. (2012)	10.1172/JCI60455	DYRK1A is a potent megakaryoblastic tumor-promoting gene that contributes to leukemogenesis in mice. It has been further shown that dysregulation of DYRK1A is associated with p53 signalling pathway during megakaryocytic differentiation, suggesting an interaction between these genes which needs to be further explored.
TP53	GRWD1	Blood	Kayama, K. et al. (2016)	10.15252/embr.201642444	Overexpression of GRWD1 suppresses TP53 via the RPL11-MDM2 pathway and promotes tumorigenesis. Therefore, downregulation of the GRWD1 could be beneficial for tumors with impaired TP53 tumors.
TP53	AKT1	Blood	Yamanaka, Y. et al. (2009) Manfè, V. et al. (2012)	10.1182/blood-2009-06-222794 10.1371/journal.pone.0029541	Inhibition of TP53 in several lymphomas and leukaemia have been shown to activate AKT signaling. Therefore, downregulation of the AKT1 could be beneficial for tumors with impaired TP53 tumors.
TP53	DUSP28	Blood	Wang, D. et al. (2014) Stramucci, L. et al. (2018)	10.3892/ijo.2014.2653 10.3390/cancers10050131	DUSP28 has been reported to contribute to human hepatocellular carcinoma progression via regulation of the p38 MAPK signaling, which further interacts with TP53 at multiple levels. Thus, DUSP28 is a potential target.
BRAF	ATF1	Skin	Wong, C. W. et al. (2005) Hocar, O. et al. (2012)	10.1136/jcp.2004.022509 10.1155/2012/984096	Could be mutually exclusive and specific to malignant melanomas of soft parts.
BRAF	PAK6	Skin	LaPak, K. M. et al. (2018) Eswaran, J. et al. (2009)	10.18632/oncotarget.25356 10.1007/s10555-008-9181-4	Members of the group II PAKs are interesting targets for the development of new inhibitors for cancer therapy.
BRAF	DUSP4	Skin	Lito, P. et al. (2013) Cagnol, S. et al. (2012)	10.1038/nm.3392 10.1038/onc.2012.88	DUSPs are key players in the BRAF-MEK-ERK pathway. Also in KRAS and BRAF mutated colorectal cancer cell lines, DUSP4 has been shown to play a role in controlling the duration and magnitude of ERK activation during oncogenesis, and therefore could be an influential target in such tumors.
BRAF	SLC12A7	Skin	Mann, M. B. et al. (2015)	10.1038/ng.3275	It has been shown that human orthologs of CIS gene SLC12A7 contributes to melanoma-specific fusion transcripts, making it a potential target.
BRAF	PEA15	Skin	Wajapeyee, N. et al. (2008).	10.1016/j.cell.2007.12.032	PEA15 is a known regulator of BRAF-MEK-ERK signaling and is required for senescence. The lack of PEA15 induction in melanoma cells results in their failure to undergo senescence and is therefore a potent target in melanoma.
BRAF	CDKL1	Skin	Song, Z. et al. (2015)	10.1016/j.jdermsci.2015.03.020	RNAi-mediated CDKL1 knockdown has been shown to inhibit cell growth and colony formation in melanoma cells, and therefore CDKL1 could be a valuable target for melanoma therapy.
BRAF	LDLR	Skin	Packer, L. M. et al. (2009)	10.1111/j.1755-148X.2009.00618.x	LDLR is an established target of the ERK pathway and is downregulated in melanoma cells treated with inhibitors of BRAF and MEK, making it a potent target in melanoma treatment.
BRAF	ARHGAP22	Skin	Borrull, A. et al. (2012) Sanz-Moreno, V. et al. (2008)	10.1007/s00432-012-1186-2 10.1016/j.cell.2008.09.043	Rac activation and inactivation control the plasticity of tumor cell movement. ARGHAP22 inactivates Rac to induce a mesenchymal-to-amoeboid transition in melanoma cells, and could therefore be a significant target in metastatic melanoma.
BRAF	WNT5A	Skin	Anastas, J. N. et al. (2014) Webster, M. R. et al. (2015)	10.1172/JCI70156 10.1016/j.bbcan.2015.10.002	WNT5A enhances the resistance of melanoma cells to targeted BRAF inhibitors, promoting invasion and metastasis of melanoma cells.
BRAF	MYSM1	Skin	Wilms, C. et al. (2017)	10.18632/oncotarget.18617	MYSM1 is an epigenetic regulator in human melanoma contributing to tumor cell growth, and is often overexpressed in BRAFV600E-positive melanoma. Therefore, MYSM1 can serve as a potential target in primary melanoma therapy.
BRAF	HOXA1	Skin	Wardwell-Ozgo, J. et al. (2013)	10.1038/onc.2013.30	HOXA1 has been shown to drive melanoma tumor growth and metastasis, and to elicit a prognostic gene expression signature. Therefore, HOXA1 can serve as a potential target in primary melanoma therapy.
BRAF	CXCL12	Skin	Mitchell, B. & Mahalingam, M. (2014)	10.14670/HH-29.1539	The CXCR4/CXCL12 axis is believed to play a key role in cell migration and proliferation and their contributions in melanomagenesis are well known. Further, studies have shown potential cooperativity between the mutational status of BRAF and the CXCR4/CXCL12 axis, lending credence to the concept that these genes may be putative targets for therapy in melanoma.
BRAF	ATP7A	Skin	Sammons, S. et al. (2016)	10.2217/mmt-2015-0005	ATP7A is a copper ATPase required for trafficking copper which plays an important role in MAPK pathway signaling and is essential for BRAF mutation-positive tumorigenesis. Therefore, ATP7A is a potential target.
BRAF	KIT	Skin	Zebary, A. (2013)	10.1038/bjc.2013.373	KIT, NRAS and BRAF occur in a mutually exclusive manner in sinonasal mucosal melanoma.
BRAF	AKT3	Skin	Cheung, M. et al. (2008)	10.1158/0008-5472.CAN-07-5867	The knockdown of BRAF and AKT3 with siRNAs has proven to significantly reduce tumour growth compared to growth inhibition by single-agent administration.
BRAF	SATB1	Skin	Chen, H. et al. (2011)	10.1016/j.jdermsci.2011.06.007	SATB1 is overexpressed and is an independent prognostic marker in malignant melanoma. Therefore, SATB1 can serve as a potential target in primary melanoma therapy.
BRAF	MAPK1	Skin	Sumimoto, H. et al. (2006) Fecher, L. A et al. (2008)	10.1084/jem.20051848 10.1097/CCO.0b013e3282f5271c	MAPK1 is a member of the MAPK family. The BRAF–MAPK signaling pathway is essential for cancer-immune evasion in human melanoma cells and the MAPK pathway is known to be one of several potentially targetable pathways in melanoma.
TP53	WNK1	Large intestine	Xie, T. et al. (2012)	10.1371/journal.pone.0042001	WNK1 has been recognised as a putative oncogene and is amplified in colorectal cancer. It is a member of the WNK family which affect MAPK signaling and several cellular processes including cell cycle progression, evasion of apoptosis, invasion and metastasis, and metabolic adaptation. These tumors also carry TP53 mutations, and thus the pair should be explored further in colorectal cancers.
APC	SDCBP	Large intestine	Lugli, A. & Zlobec, I. (2011) Hao, J.-M. et al. (2010)	10.1007/978-1-61779-358-5_8 10.1002/path.2668	SDCBP is a putative metastatic gene and is overexpressed in colorectal tumors. Since APC mutations are common in these tumors, this pair of genes could be a promising SL pair.
MKI67	BCLAF1	Large intestine	Zhou, X. et al. (2014)	10.1038/ncomms5581	BCLAF1 and its splicing regulator SRSF10 are known to regulate the tumorigenic potential of colon cancer cells and their subsequent knockdown results in growth inhibition. The interaction between MKI67 and BCLAF1 is yet to be explored in the context of synthetic lethality.
BRAF	GRB7	Large intestine	Giricz, O. et al. (2011) McIntyre, A. et al. (2005)	10.1007/s10549-011-1822-6 10.1593/neo.05514	GRB7 overexpression has been implicated in several carcinomas. Consequently, the pair needs to be studied in greater detail in colorectal cancers.
TCF7L2	CCNI	Large intestine	Kim, M. S. et al. (2009)	10.1016/j.humpath.2008.06.006	Frameshift mutations of TCF7L2 are common in gastric carcinomas with high MSI. It has been shown that TCF7L2 contributes to proliferation by inhibiting CDX1 which is responsible for reduction of proliferation by reducing cyclin D1 expression. A similar interaction could exist between TCF7L2 and cyclin I, and therefore this pair requires further exploration.
APC	GATA6	Large intestine	Whissell, G. et al. (2014)	10.1038/ncb2992	Whissell et al. have delineated that GATA6, the only GATA factor expressed in colon, enables self-renewal of colon adenoma stem cells in APC knockout mice. Thus, downregulation of GATA6 could be beneficial to APC-mutated colon cancers.
ALDH1A3	MCL1	Large intestine	Chen, J. et al. (2013).	10.3109/07357907.2012.743557	Significant inhibition of ALDH1A3 and MCL1 reduced cell survival and increased cell apoptosis in colorectal cancer cells, revealing the importance of this pair in colorectal cancers.
PIK3CA	MTHFD1	Large intestine	Ju, H.-Q. et al. (2018) Trachootham, D. & Khoonin, W. (2019)	10.1093/jnci/djy160 10.1186/s40880-019-0355-y	MTHFD1/2 are NADPH generating enzymes and play important roles in stabilizing redox homeostasis, thereby, promoting cell survival under stressed condition. In vitro and in vivo experiments have shown that inhibition of MTHFD2 could disrupt the redox homeostases, accelerating cell death in colorectal cancer cells. Further, Ju et al. showed that activation of the PI3K/Akt and ERK pathways results i…
