## Supplementary Table S3 for "Discovery of synthetic lethal interactions from large-scale pan-cancer perturbation screens"

### Sheet: Foglio 1 - Supplementary Table 
Supplementary Table 3
REAGENT or RESOURCE	SOURCE	IDENTIFIER
Chemicals, Peptides, and Recombinant Proteins
DMEM, high glucose	Gibco	#11965092
Fetal Bovine Serum (FBS)	Biowest	#S181H-500
MEM Non-Essential Amino Acids NEAA (100X)	Gibco	#9081474
Penicillin-Streptomycin	Bioconcept	#4-01F00-H
cold phosphate-buffered saline (DPBS)	Gibco	#14040133
TRIZOL	Invitrogen	#15596026
SuperScript™ VILO™ cDNA Synthesis Kit	Invitrogen	#11754250
FastSart Universal SYBR Green Master Mix	Merk	#4913850001
Annexin V-FITC conjugate	Invitrogen	#V13242
propidium iodide (PI)	Invitrogen	#V13242
AnnV binding buffer (ABB) 5X	Invitrogen	#V13242
siRNA reagents
Dharmafect 1 transfection reagent	Dharmacon (Horizon Discovery)	#T-2001-02
ON-TARGETplus Human AXIN1 (8312) siRNA - SMARTpool, 5 nmol	Dharmacon (Horizon Discovery)	#L-009625-00-0005
ON-TARGETplus Human URI1 (8725) siRNA - SMARTpool, 5 nmol	Dharmacon (Horizon Discovery)	#L-017399-00-0005
ON-TARGETplus Human TP53 (7157) siRNA - SMARTpool, 5 nmol	Dharmacon (Horizon Discovery)	#L-003329-00-0005
ON-TARGET plus SMARTpool non-targeting control	Dharmacon (Horizon Discovery)	#D-001810-10-20
Opti-MEM™ I Reduced Serum Medium, no phenol red	Gibco	#11058021
Quantitative Real Time PCR primers
Human_AXIN1_Forward	GGA TGA GGA CGA TGG CAG AG
Human_AXIN1_Reverse	GGT ACG TGC GGG GAA TGT
Human_URI1_Forward	ACT GCC AAG AGA GAA TCC AGC
Human_URI1_Reverse	CCT GCA GCA TCG CTC ATT TT
Human_TP53_Forward	TGC TCA AGA CTG GCG CTA AA
Human_TP53_Reverse	TTT CAG GAA GTA GTT TCC ATA GGT
Human_GAPDH_Forward	AGG TGA AGG TCG GAG TCA ACG
Human_GAPDH_Reverse	TGG AAG ATG GTG ATG GGA TTT
